# Abundant and active acetogens enhance the carbon dioxide sink of Blue Carbon ecosystems

**DOI:** 10.1101/2025.01.07.631696

**Authors:** Karen Rodriguez, Francesco Ricci, Gaofeng Ni, Naima Iram, Robin Palfreyman, Ricardo A. Gonzalez-Garcia, James Heffernan, Chris Greening, Maria Fernanda Adame, Esteban Marcellin

## Abstract

Blue Carbon ecosystems, which include all tidal wetlands, mitigate climate change by capturing and storing carbon dioxide (CO_2_) from the atmosphere. Most carbon fixation in these systems is thought to be driven by plant and microbial photosynthesis, whereas chemosynthetic processes are assumed to play a minor role. However, these ecosystems often contain anoxic environments ideal for chemosynthetic microbes such as acetogens. Here, we show that acetogens are abundant and active mediators of carbon sequestration in tidal wetland soils by pairing gene-and genome-resolved metagenomic analysis with isolation and analysis of gas-fermenting acetogens in bioreactors. Metagenomic profiling revealed that diverse microbes can mediate carbon fixation, primarily through the Calvin-Benson-Bassham cycle and Wood-Ljungdahl pathways. These include various bacteria and archaea capable of reductive acetogenesis. On this basis, we grew bacterial enrichment cultures from tidal wetland soils using the gases hydrogen and CO_2_ as the sole energy and carbon sources. Bioreactor analysis revealed that these enrichments are dominated by clostridial acetogens that grow rapidly by converting CO_2_ into acetate and other products. Collectively, these results reveal Blue Carbon ecosystems harbour communities that can exclusively subsist by using CO_2_ as their sole electron acceptor and for carbon fixation, thereby providing evidence of a novel carbon sink pathway within these ecosystems beyond the known mechanisms of photosynthetic carbon fixation and soil sequestration. Additionally, the discovery and isolation of these chemosynthetic communities provide opportunities for developing further mechanisms of CO_2_ removal through industrial gas fermentation.
