## Supplementary material for "Abundant and active acetogens enhance the carbon dioxide sink of Blue Carbon ecosystems": Table S3

### Sheet: metabat2.573_bin_cov
MAG	New_Name	classification	Mel_5 Relative Abundance (%)	Mel_75 Relative Abundance (%)	Met_5 Relative Abundance (%)	Met_75 Relative Abundance (%)
metabat2.573	Bin_23	d__Bacteria;p__Bacillota_A;c__Clostridia;o__Clostridiales;f__Clostridiaceae;g__Clostridium_AM;s__Clostridium_AM thailandense	2.82993e-05	4.37144e-05	1.60106e-05	5.15087e-05
